# Modeling Post-Gastrula Development via Bidirectional Pluripotent Stem Cells

**DOI:** 10.1101/2025.06.28.662107

**Authors:** Kuisheng Liu, Zihui Yan, Dandan Bai, Rui Jiang, Yan Bi, Xiangjun Ma, Jiani Xiang, Yifan Sheng, Baoxing Dong, Zhiyuan Ning, Shanru Yi, Yingdong Liu, Xinyi Lei, Yanping Jia, Yan Zhang, Yalin Zhang, Yanhe Li, Chenxiang Xi, Shanyao Liu, Shuyi Liu, Jiayu Chen, Jiqing Yin, Xiaochen Kou, Yanhong Zhao, Hong Wang, Yixuan Wang, Ke Wei, Wenqiang Liu, Shaorong Gao

## Abstract

The absence of stem cells capable of efficiently generating both trophoblast and epiblast lineages has hindered precise recapitulation of embryonic development. Through high-content chemical screening, we established an AL medium to generate mouse and human bidirectional pluripotent stem cells (BPSCs) characterized by concurrent OCT4/CDX2 expression. Mouse BPSCs demonstrated high plastic differentiation into trophoblast, epiblast and primitive endoderm lineages in vitro within 48 hours without exogenous induction factors and efficiently contributed to the embryo and extraembryonic tissues in vivo. Mechanistically, hyperactivation of the Wnt signaling pathway breaks the early lineage differentiation barrier by initiating a Lef1-dependent bypass. Remarkably, BPSCs can efficiently generated E8.5 embryoids that completed gastrulation and displayed advanced features such as brain development, a closed neural tube, a beating heart, somite formation, and primordial germ cells. These findings highlight BPSCs as a powerful tool for investigating early lineage specification and post-gastrulation embryonic development, with potential applications across multiple species.
