## Supplementary Table 1. Small molecules and targets for "Modeling Post-Gastrula Development via Bidirectional Pluripotent Stem Cells"

### Sheet: candidates small molecule list
Table S1. Small molecule compound libraries and small molecules used in this study, Related to Figure 1.
Library	Source	No. of small-molecule compounds
ApexBio epigenetics library	ApexBio	165
Selleck Chemicals library	Selleck	1694
The two molecules highlighted in yellow were identified as candidates that significantly upregulated both Cdx2 and Oct4 expression.
Targets of small molecules sellected in this study(significantly upregulated Cdx2 expression).			Targets of small molecules sellected in this study(significantly upregulatd Oct4 expression).
Name	Target		Name	Target
Enzastaurin (LY317615)	PKC		LY2090314	GSK-3
Fluvastatin Sodium	HMG-CoA Reductase		Linifanib (ABT-869)	CSF-1R,PDGFR,VEGFR
Lovastatin	HMG-CoA Reductase		Nintedanib (BIBF 1120)	FGFR,PDGFR,VEGFR
Atorvastatin Calcium	HMG-CoA Reductase		Bosutinib (SKI-606)	Src
LY2090314	GSK-3		Cediranib (AZD2171)	VEGFR
Ro 31-8220 Mesylate	PKC		Dovitinib (TKI-258, CHIR-258)	c-Kit,FGFR,FLT3,PDGFR,VEGFR
Bisindolylmaleimide I (GF109203X)	PKC		PD184352 (CI-1040)	MEK
CC-223	mTOR		Ridaforolimus (Deforolimus, MK-8669)	mTOR
Venetoclax (ABT-199, GDC-0199)	Bcl-2		AS1842856	FOXO1
AS1842856	FOXO1		Gefitinib (ZD1839)	EGFR
Entinostat	HDAC1 and HDAC3		Lapatinib (GW-572016) Ditosylate	EGFR,HER2
ABT-888	Potent PARP		Lenalidomide (CC-5013)	TNF-alpha
I-BET-762	BET		PD0325901	MEK
Mocetinostat	HDAC		PI-103	Autophagy,DNA-PK,mTOR,PI3K
AZD1480	JAK2		Rapamycin (Sirolimus)	Autophagy,mTOR
LY2784544	JAK2		STF-62247	Autophagy
AGK 2	SIRT2		Temsirolimus (CCI-779, NSC 683864)	mTOR
SRT2104 (GSK2245840)	SIRT1 activator,selective		Vandetanib (ZD6474)	VEGFR
TAK-901	Novel Aurora A/B inhibitor		Elesclomol (STA-4783)	HSP (e.g. HSP90)
Tenovin-6	SIRT inhibitor and p53 activator		Masitinib (AB1010)	c-Kit,PDGFR
MI-2	Menin-MLL Inhibitor		PHA-665752	c-Met
AT9283	Aurora kinase/JAK inhibitor		SB216763	GSK-3
BET bromodomain inhibitor	Potent and selective inhibitor for BRD4		SU11274	c-Met
SNS-314 Mesylate	Aurora A/B/C kinases inhibitor, potent and selective		Brivanib (BMS-540215)	FGFR,VEGFR
GSK1324726A	BET proteins inhibitor		Refametinib (RDEA119, Bay 86-9766)	MEK
OTX-015	BRD inhibitor		Dacinostat (LAQ824)	HDAC
Bromosporine	Bromodomain inhibitor,non-selective		Quisinostat (JNJ-26481585) 2HCl	HDAC
Bromodomain Inhibitor, (+)-JQ1	BET bromodomain inhibitor		Rucaparib (AG-014699,PF-01367338) phosphate	PARP
Mocetinostat (MGCD0103, MG0103)	HDAC inhibitor		ZM 447439	Aurora Kinase
Rucaparib (free base)	Potent PARP inhibitor		GDC-0879	Raf
AMG-900	Aurora kinase inhibitor		Triciribine	Akt
			TW-37	Bcl-2
			Roscovitine (Seliciclib,CYC202)	CDK
			Lenvatinib (E7080)	VEGFR
			WZ3146	EGFR
			PD98059	MEK
			WZ8040	EGFR
			Ritonavir	HIV Protease,P450 (e.g. CYP17)
			BIBR 1532	Telomerase
			Dutasteride	5-alpha Reductase
			Methotrexate	DHFR
			Imiquimod	Immunology & Inflammation related
			YM201636	PI3K
			Temozolomide	DNA/RNA Synthesis
			Prasugrel	P2 Receptor
			Cinacalcet HCl	CaSR
			PD173074	FGFR,VEGFR
			Fluoxetine HCl	5-HT Receptor
			Fluvoxamine maleate	5-HT Receptor
			Loratadine	Histamine Receptor
			Drospirenone	Estrogen/progestogen Receptor
			Lopinavir	HIV Protease
			Oxcarbazepine	Sodium Channel
			Ranolazine 2HCl	Calcium Channel
			Rolipram	PDE
			Voriconazole	P450 (e.g. CYP17)
			PHA-680632	Aurora Kinase
			Cilomilast	PDE
			Pimasertib (AS-703026)	MEK
			Ponatinib (AP24534)	Bcr-Abl,FGFR,PDGFR,VEGFR
			Pralatrexate	DHFR
			AT7519	CDK
			DMXAA (Vadimezan)	VDA
			Nebivolol	Adrenergic Receptor
			Pimobendan	PDE
			PD318088	MEK
			KU-60019	ATM/ATR
			BS-181 HCl	CDK
			Tie2 kinase inhibitor	Tie-2
			TWS119	GSK-3
			Risperidone	5-HT Receptor
			Darunavir Ethanolate	HIV Protease
			Methyldopa	5-HT Receptor,Adrenergic Receptor,Dopamine Receptor,Decarboxylase
			Carbamazepine	Autophagy,Sodium Channel
			Adefovir Dipivoxil	Reverse Transcriptase
			Amlodipine	Calcium Channel
			Flutamide	Androgen Receptor
			Pregnenolone	Estrogen/progestogen Receptor
			Nicorandil	Potassium Channel
			Sarafloxacin HCl	Antifection
			Pyrimethamine	DHFR
			PF-573228	FAK
			BMS-265246	CDK
			Memantine HCl	AMPA Receptor-kainate Receptor-NMDA Receptor
			Pioglitazone HCl	P450 (e.g. CYP17)
			Moexipril HCl	RAAS
			AZD8330	MEK
			Neratinib (HKI-272)	EGFR,HER2
			AZD1480	JAK
			PF-4708671	S6 Kinase
			Apigenin	P450 (e.g. CYP17)
			Hesperetin	TGF-beta/Smad,Histamine Receptor
			Ozagrel	P450 (e.g. CYP17)
			Asaraldehyde	COX
			Clarithromycin	P450 (e.g. CYP17)
			Rosiglitazone	PPAR
			Isoprenaline HCl	Adrenergic Receptor
			Zidovudine	Reverse Transcriptase
			TAK-733	MEK
			AZD5438	CDK
			Tubastatin A HCl	HDAC
			PNU-120596	AChR
			ICG-001	Wnt/beta-catenin
			Trametinib (GSK1120212)	MEK
			WAY-600	mTOR
			Dacomitinib (PF299804, PF299)	EGFR
			Crenolanib (CP-868596)	PDGFR
			PHA-767491	CDK
			CHIR-98014	GSK-3
			AZ 628	Raf
			Varlitinib	EGFR
			Dovitinib (TKI-258) Dilactic Acid	c-Kit,FGFR,FLT3,PDGFR,VEGFR
			RITA (NSC 652287)	E3 Ligase ,p53
			Enalapril Maleate	RAAS
			Elvitegravir (GS-9137, JTK-303)	Integrase
			ENMD-2076 L-(+)-Tartaric acid	Aurora Kinase,FLT3,VEGFR
			Formoterol Hemifumarate	Adrenergic Receptor
			Trimebutine	Opioid Receptor
			S- (+)-Rolipram	PDE
			Mubritinib (TAK 165)	HER2
			UK 383367	Procollagen C Proteinase
			Dihydroartemisinin (DHA)	AMPK,Bcl-2,p53
			Oridonin	Akt
			Naringenin	P450 (e.g. CYP17)
			Sodium Danshensu	P450 (e.g. CYP17)
			Forskolin	cAMP
			Chlorpromazine HCl	Dopamine Receptor,Potassium Channel
			Epinephrine bitartrate	Adrenergic Receptor
			Daphnetin	PKA,EGFR,PKC
			Tetracaine HCl	Calcium Channel
			Phenacetin	COX
			Rebastinib (DCC-2036)	Bcr-Abl
			A-674563	Akt,CDK,PKA
			NVP-BVU972	c-Met
			MK-2048	Integrase
			MK-2461	c-Met,FGFR,PDGFR
			CPI-613	Dehydrogenase
			TAK-285	EGFR,HER2
			Lonafarnib	Transferase
			AZD4547	FGFR
			ML133 HCl	Potassium Channel
			BRL-54443	5-HT Receptor
			ML130 (Nodinitib-1)	NOD1
			GW441756	Trk receptor
			Tyrphostin 9	EGFR
			ZM 323881 HCl	VEGFR
			Lumiracoxib	COX
			PF-477736	Chk
			Dapivirine (TMC120)	Reverse Transcriptase
			PF-4981517	P450 (e.g. CYP17)
			Apoptosis Activator 2	Caspase
			Pifithrin-α (PFTα) HBr	Autophagy,p53
			Zaltoprofen	COX
			Bufexamac	COX
			Lamotrigine	5-HT Receptor,Sodium Channel
			Otilonium Bromide	AChR
			Epinephrine HCl	Adrenergic Receptor
			Indacaterol Maleate	Adrenergic Receptor
			Benztropine mesylate	Dopamine Receptor
			Tolcapone	Transferase
			Tetrahydrozoline HCl	Adrenergic Receptor
			Triamterene	Sodium Channel
			Desvenlafaxine	5-HT Receptor,Adrenergic Receptor
			Histamine 2HCl	Histamine Receptor
			Chlortetracycline HCl	Antifection
			Tranylcypromine (2-PCPA) HCl	MAO
			Demeclocycline HCl	Antifection
			Nelfinavir Mesylate	HIV Protease
			Micafungin Sodium	Antifection
			Mefloquine HCl	Antifection
			Ademetionine disulfate tosylate	CYP2D6, CYP3A4, CYP2C19 and CYP2C9
			Fenbufen	COX
			Methylene Blue	guanylate cyclase,Tau aggregation
			Diiodohydroxyquinoline	Antifection
			Piperazine	GABA Receptor
			Succinylsulfathiazole	Antifection
			Cefixime	Antifection
			Levofloxacin hydrate	Topoisomerase
			Folic acid	Vitamin
			Cefuroxime sodium	Antifection
			Tedizolid Phosphate	Antifection
			Atazanavir	HIV Protease
			ALK-IN-1	ALK
			AZD2932	PDGFR,VEGFR,FLT3,c-Kit
			Binimetinib (MEK162, ARRY-162, ARRY-438162)	MEK
			VS-5584 (SB2343)	PI3K
			XL388	mTOR
			PD168393	EGFR
			AZ20	ATM/ATR
			NMDA (N-Methyl-D-aspartic acid)	NMDAR
			Zotarolimus(ABT-578)	mTOR
			VE-822	ATM/ATR
			AZD3463	ALK
			abemaciclib (LY2835219)	CDK
			CNX-2006	EGFR
			Osimertinib (AZD9291)	EGFR
			AZ5104	EGFR
			Q-VD-Oph	Caspase
			UNC2881	TAM Receptor
			Uprosertib (GSK2141795)	Akt
			HO-3867	STAT
			(S)-crizotinib	MTH1
			GDC-0623	MEK
			VX-11e	ERK
			Carboplatin	DNA/RNA Synthesis
			Pamidronate Disodium	RANK/RANKL/OPG
			Biapenem	Antifection
			Dorzolamide HCl	Carbonic Anhydrase
			Mizoribine	DNA/RNA Synthesis
			Polymyxin B sulphate	Antifection
			Palbociclib (PD0332991) Isethionate	CDK
			Etidronate	phosphatase
			ATP	AMPK
			D-Cycloserine	Antifection
			Sodium butyrate	HDAC
			Salbutamol Sulfate	Adrenergic Receptor
			L-NAME HCl	NOS
			Hygromycin B	Antifection
			Geneticin (G418 Sulfate)	Antifection
			Solifenacin succinate	AChR
			Minocycline HCl	Antifection
			Dihydrostreptomycin sulfate	Antifection
			Sisomicin sulfate	Antifection
			Sildenafil	PDE
			RO5126766 (CH5126766)	Raf
			GZD824 Dimesylate	Bcr-Abl
			KPT-276	CRM1
			Dorsomorphin 2HCl	AMPK
			AZ191	DYRK
			AZD3965	MCT1
			MG-101 (ALLN)	Cysteine Protease
			XL413 (BMS-863233)	CDK
			CH5183284 (Debio-1347)	FGFR
			OF-1	Epigenetic Reader Domain
			PIK-III	Autophagy,PI3K
			FIIN-2	FGFR
			SC1	ERK
			Ulixertinib (BVD-523, VRT752271)	ERK
			Disodium (R)-2-Hydroxyglutarate	α-ketoglutarate-dependent dioxygenase
			Spautin-1	Autophagy
			TIC10	Akt
			FG-2216	HIF
			VPS34-IN1	PI3K
			ZM 39923 HCl	JAK
			BIX 01294	Histone Methyltransferase
			PluriSIn #1 (NSC 14613)	Dehydrogenase
			K03861	CDK
			Sivelestat (ONO-5046)	Serine Protease
			GNF-7	Bcr-Abl
			NSC348884	p53
			Pimavanserin	5-HT Receptor
			ML264	KLF5
			Ponesimod	S1P Receptor
			IQ-1	Wnt/beta-catenin
			PRI-724	Wnt/beta-catenin
			NQDI-1	Caspase
			5-Iodotubercidin	Adenosine Receptor
			AMI-1	PRMT1
			Curcumin	Tyrosinase
			UNC669	L3MBTL antagonist,potent and selective
			JANEX-1	JAK3
			C646	HAT p300-CBP
			OG-L002	LSD1
			AZD1208	PIM kinase
			SGI-1027	DNMT
			CI994 (Tacedinaline)	HDAC
			CPI-169	EZH2
			ML324	JMJD2
			SP2509	Demethylase 1 (LSD1) antagonist
			EPZ015666	PRMT5
			ENMD-2076 L-(+)-Tartaric acid	Aurora kinases
			PX-478 2HCl	HIF-1α
			SirReal2	Sirt2
			GSK591	PRMT5
			Tranylcypromine hydrochloride	LSD1/BHC110 and monoamine oxidase (MAO)
			ITSA-1 (ITSA1)	HDAC activator via Trichostatin A (TSA) suppression
			Sirtinol	SIRT
			AT9283	Aurora kinase/JAK inhibitor
			ABT-888 (Veliparib)	Potent PARP inhibitor
			AMG-900	Aurora kinase inhibitor

### Sheet: full Small molecule list
Cat	Name
S1001	Navitoclax (ABT-263)
S1002	ABT-737
S1003	Linifanib (ABT-869)
S1004	Veliparib (ABT-888)
S1005	Axitinib
S1006	Saracatinib (AZD0530)
S1007	Roxadustat (FG-4592)
S1008	Selumetinib (AZD6244)
S1010	Nintedanib (BIBF 1120)
S1011	Afatinib (BIBW2992)
S1012	BMS-536924
S1014	Bosutinib (SKI-606)
S1017	Cediranib (AZD2171)
S1018	Dovitinib (TKI-258, CHIR-258)
S1020	PD184352 (CI-1040)
S1021	Dasatinib
S1022	Ridaforolimus (Deforolimus, MK-8669)
S1023	Erlotinib HCl (OSI-744)
S1025	Gefitinib (ZD1839)
S1026	Imatinib Mesylate (STI571)
S1028	Lapatinib (GW-572016) Ditosylate
S1029	Lenalidomide (CC-5013)
S1030	Panobinostat (LBH589)
S1032	Motesanib Diphosphate (AMG-706)
S1033	Nilotinib (AMN-107)
S1034	NVP-AEW541
S1035	Pazopanib HCl (GW786034 HCl)
S1036	PD0325901
S1037	Perifosine (KRX-0401)
S1038	PI-103
S1039	Rapamycin (Sirolimus)
S1040	Sorafenib Tosylate
S1041	STF-62247
S1044	Temsirolimus (CCI-779, NSC 683864)
S1045	Trichostatin A (TSA)
S1046	Vandetanib (ZD6474)
S1047	Vorinostat (SAHA, MK0683)
S1048	Tozasertib (VX-680, MK-0457)
S1049	Y-27632 2HCl
S1052	Elesclomol (STA-4783)
S1053	Entinostat (MS-275)
S1055	Enzastaurin (LY317615)
S1056	AC480 (BMS-599626)
S1060	Olaparib (AZD2281, Ku-0059436)
S1064	Masitinib (AB1010)
S1065	Pictilisib (GDC-0941)
S1066	SL-327
S1067	SB431542
S1068	Crizotinib (PF-02341066)
S1069	Luminespib (AUY-922, NVP-AUY922)
S1070	PHA-665752
S1071	HA14-1
S1072	ZSTK474
S1075	SB216763
S1076	SB203580
S1077	SB202190 (FHPI)
S1078	MK-2206 2HCl
S1080	SU11274
S1082	Vismodegib (GDC-0449)
S1084	Brivanib (BMS-540215)
S1085	Belinostat (PXD101)
S1087	Iniparib (BSI-201)
S1089	Refametinib (RDEA119, Bay 86-9766)
S1090	Abexinostat (PCI-24781)
S1091	Linsitinib (OSI-906)
S1092	KU-55933 (ATM Kinase Inhibitor)
S1093	GSK1904529A
S1094	PF-04217903
S1095	Dacinostat (LAQ824)
S1096	Quisinostat (JNJ-26481585) 2HCl
S1098	Rucaparib (AG-014699,PF-01367338) phosphate
S1100	MLN8054
S1101	Vatalanib (PTK787) 2HCl
S1102	U0126-EtOH
S1103	ZM 447439
S1104	GDC-0879
S1105	LY294002
S1106	OSU-03012 (AR-12)
S1107	Danusertib (PHA-739358)
S1109	BI 2536
S1110	Varespladib (LY315920)
S1111	Foretinib (GSK1363089)
S1112	SGX-523
S1113	GSK690693
S1114	JNJ-38877605
S1115	Odanacatib (MK-0822)
S1116	Palbociclib (PD-0332991) HCl
S1117	Triciribine
S1119	Cabozantinib (XL184, BMS-907351)
S1120	Everolimus (RAD001)
S1121	TW-37
S1122	Mocetinostat (MGCD0103)
S1124	BMS-754807
S1129	SRT1720 HCl
S1130	YM155 (Sepantronium Bromide)
S1132	INO-1001 (3-Aminobenzamide)
S1133	Alisertib (MLN8237)
S1134	AT9283
S1135	Pemetrexed
S1138	Brivanib Alaninate (BMS-582664)
S1139	ADL5859 HCl
S1140	Andarine
S1141	Tanespimycin (17-AAG)
S1142	Alvespimycin (17-DMAG) HCl
S1143	AG-490 (Tyrphostin B42)
S1144	Ivacaftor (VX-770)
S1145	SNS-032 (BMS-387032)
S1147	Barasertib (AZD1152-HQPA)
S1149	Gemcitabine HCl
S1152	PLX-4720
S1153	Roscovitine (Seliciclib,CYC202)
S1154	SNS-314 Mesylate
S1155	S3I-201
S1157	Delanzomib (CEP-18770)
S1158	MK-8245
S1159	Ganetespib (STA-9090)
S1163	Onalespib (AT13387)
S1164	Lenvatinib (E7080)
S1167	CP-724714
S1168	Valproic acid sodium salt (Sodium valproate)
S1169	TGX-221
S1170	WZ3146
S1171	CYC116
S1173	WZ4002
S1174	MK-2866 (GTx-024)
S1175	BIIB021
S1176	Plinabulin (NPI-2358)
S1177	PD98059
S1178	Regorafenib (BAY 73-4506)
S1179	WZ8040
S1180	XAV-939
S1181	ENMD-2076
S1183	Danoprevir (ITMN-191)
S1185	Ritonavir
S1186	BIBR 1532
S1188	Anastrozole
S1193	Thalidomide
S1194	CUDC-101
S1195	TAK-700 (Orteronel)
S1196	Exemestane
S1197	Finasteride
S1198	Irinotecan
S1200	Decitabine
S1202	Dutasteride
S1205	PIK-75 HCl
S1207	Tivozanib (AV-951)
S1208	Doxorubicin (Adriamycin) HCl
S1210	Methotrexate
S1211	Imiquimod
S1215	Carboplatin
S1216	PFI-1 (PF-6405761)
S1219	YM201636
S1220	OSI-930
S1225	Etoposide
S1226	KU-0063794
S1230	Flavopiridol (Alvocidib)
S1231	Topotecan HCl
S1233	2-Methoxyestradiol (2-MeOE2)
S1234	AG-1024
S1235	Letrozole
S1236	Leucovorin Calcium Pentahydrate
S1237	Temozolomide
S1244	Amuvatinib (MP-470)
S1249	JNJ-7706621
S1251	Dienogest
S1256	Rufinamide
S1258	Prasugrel
S1259	Ramelteon
S1260	Cinacalcet HCl
S1261	Celecoxib
S1262	Avagacestat (BMS-708163)
S1263	CHIR-99021 (CT99021)
S1264	PD173074
S1266	WYE-354
S1267	Vemurafenib (PLX4032, RG7204)
S1274	BX-795
S1275	BX-912
S1280	Amisulpride
S1281	Aniracetam
S1283	Asenapine maleate
S1284	Benazepril HCl
S1290	Celastrol
S1291	Cetirizine DiHCl
S1293	Cilnidipine
S1294	Cilostazol
S1304	Megestrol Acetate
S1311	Pamidronate Disodium
S1319	Costunolide
S1322	Dexamethasone (DHAP)
S1324	Doxazosin Mesylate
S1327	Ellagic acid
S1328	Etodolac
S1329	Etomidate
S1333	Fluoxetine HCl
S1336	Fluvoxamine maleate
S1338	Gabapentin HCl
S1339	Galanthamine HBr
S1342	Genistein
S1344	Glimepiride
S1346	Heparin sodium
S1352	TG100-115
S1353	Ketoconazole
S1354	Lansoprazole
S1357	Lidocaine
S1358	Loratadine
S1361	MGCD-265
S1362	Rigosertib (ON-01910)
S1363	Ki8751
S1366	BMS-707035
S1367	Amonafide
S1370	Biapenem
S1373	Daptomycin
S1375	Dorzolamide HCl
S1376	Gestodene
S1377	Drospirenone
S1378	Ruxolitinib (INCB018424)
S1379	Isotretinoin
S1380	Lopinavir
S1382	Mianserin HCl
S1384	Mizoribine
S1385	Mosapride Citrate
S1386	Nafamostat Mesylate
S1389	Omeprazole
S1391	Oxcarbazepine
S1392	Pelitinib (EKB-569)
S1393	Pirarubicin
S1395	Polymyxin B sulphate
S1396	Resveratrol
S1397	Rocuronium Bromide
S1398	Stavudine (d4T)
S1399	Teicoplanin
S1401	Tenofovir
S1404	Trilostane
S1415	Clopidogrel
S1422	Droxinostat
S1425	Ranolazine 2HCl
S1426	Repaglinide
S1430	Rolipram
S1431	Sildenafil Citrate
S1432	Sumatriptan Succinate
S1436	Tianeptine sodium
S1437	Tizanidine HCl
S1438	Topiramate
S1440	Varenicline Tartrate
S1441	Venlafaxine HCl
S1442	Voriconazole
S1451	Aurora A Inhibitor I
S1452	Ispinesib (SB-715992)
S1453	Tipifarnib
S1454	PHA-680632
S1455	Cilomilast
S1457	Atazanavir Sulfate
S1458	VX-745
S1459	Thiazovivin
S1460	SP600125
S1462	AZD6482
S1463	Ofloxacin
S1465	Moxifloxacin HCl
S1469	Calcifediol
S1470	Orantinib (TSU-68, SU6668)
S1472	Safinamide Mesylate
S1474	GSK429286A
S1475	Pimasertib (AS-703026)
S1476	SB525334
S1480	Lomibuvir (VX-222, VCH-222)
S1481	Zosuquidar (LY335979) 3HCl
S1482	Daclatasvir (BMS-790052)
S1484	MC1568
S1485	HMN-214
S1486	AEE788 (NVP-AEE788)
S1487	PHA-793887
S1488	Naratriptan HCl
S1489	PIK-93
S1490	Ponatinib (AP24534)
S1491	Fludarabine
S1494	LY2228820
S1497	Pralatrexate
S1501	Mycophenolate Mofetil
S1504	Dyphylline
S1506	Perindopril Erbumine
S1509	Norfloxacin
S1512	Tadalafil
S1515	Pracinostat (SB939)
S1518	Ibuprofen Lysine
S1523	Voxtalisib (SAR245409, XL765) Analogue
S1524	AT7519
S1525	MK-1775
S1526	Quizartinib (AC220)
S1528	LY2811376
S1529	Hesperadin
S1530	BIX 02188
S1531	BIX 02189
S1532	AZD7762
S1533	R406 (free base)
S1534	Org 27569
S1536	CP-673451
S1537	DMXAA (Vadimezan)
S1538	Telaprevir (VX-950)
S1540	Saxagliptin
S1541	Selisistat (EX 527)
S1544	AM1241
S1548	Dapagliflozin
S1549	Nebivolol
S1550	Pimobendan
S1555	AZD8055
S1556	PHT-427
S1557	KRN 633
S1558	AT7867
S1561	BMS-777607
S1565	VX-809 (Lumacaftor)
S1567	Pomalidomide
S1568	PD318088
S1570	KU-60019
S1572	BS-181 HCl
S1573	Fasudil (HA-1077) HCl
S1574	Doramapimod (BIRB 796)
S1575	RO4929097
S1577	Tie2 kinase inhibitor
S1579	Palbociclib (PD0332991) Isethionate
S1582	H 89 2HCl
S1590	TWS119
S1593	Apixaban
S1594	Semagacestat (LY450139)
S1608	Pyridostigmine Bromide
S1614	Riluzole
S1615	Risperidone
S1617	Sulfapyridine
S1620	Darunavir Ethanolate
S1621	Theophylline
S1623	Acetylcysteine
S1624	Alendronate sodium trihydrate
S1626	Naproxen Sodium
S1630	Allopurinol
S1638	Ibuprofen
S1639	Amprenavir
S1642	Methyldopa
S1645	Ketoprofen
S1646	Ketorolac
S1648	Cytarabine
S1649	Zolmitriptan
S1657	Enalaprilat Dihydrate
S1662	Isradipine
S1665	Estrone
S1672	Aminoglutethimide
S1693	Carbamazepine
S1698	Torsemide
S1702	Didanosine
S1703	Divalproex Sodium
S1704	Emtricitabine
S1706	Lamivudine
S1713	Piroxicam
S1714	Gemcitabine
S1717	Fomepizole
S1718	Adefovir Dipivoxil
S1719	Zalcitabine
S1742	Nevirapine
S1747	Nimodipine
S1749	L-Glutamine
S1751	Gadodiamide Hydrate
S1763	Quetiapine Fumarate
S1771	Chlorprothixene
S1776	Toremifene Citrate
S1782	Azacitidine
S1789	Tetrabenazine (Xenazine)
S1792	Simvastatin
S1793	Ramipril
S1802	AICAR (Acadesine)
S1805	Acetylcholine Chloride
S1813	Amlodipine Besylate
S1826	Nedaplatin
S1831	Carvedilol
s1835	Azithromycin
S1837	Flubendazole
S1845	Cimetidine
S1853	Penicillamine
S1856	Metoprolol Tartrate
S1857	Etidronate
S1869	Dapoxetine HCl
S1875	Tranexamic Acid
S1885	Felodipine
S1893	D-glutamine
S1903	Diclofenac Sodium
S1905	Amlodipine
S1908	Flutamide
S1909	Fluvastatin Sodium
S1911	Disodium Cromoglycate
S1914	Pregnenolone
S1929	Irsogladine
S1939	(-)-Tetramisole
S1941	Enalapril Maleate
S1950	Metformin HCl
S1959	Tolfenamic Acid
S1969	Nefiracetam
S1971	Nicorandil
S1975	Aripiprazole
S1977	Sarafloxacin HCl
S1978	Methscopolamine
S1979	Amiodarone HCl
S1984	Ticlopidine HCl
S1985	ATP
S1994	Lacidipine
S1995	Procarbazine HCl
S1998	D-Cycloserine
S1999	Sodium butyrate
S2000	Sodium orthovanadate
S2001	Elvitegravir (GS-9137, JTK-303)
S2005	Raltegravir (MK-0518)
S2006	Pyrimethamine
S2008	Taurine
S2012	PCI-34051
S2013	PF-573228
S2014	BMS-265246
S2017	Benidipine HCl
S2018	ENMD-2076 L-(+)-Tartaric acid
S2020	Formoterol Hemifumarate
S2024	Ketotifen Fumarate
S2030	Flunarizine 2HCl
S2040	Nimesulide
S2043	Memantine HCl
S2046	Pioglitazone HCl
S2047	Lornoxicam
S2048	Clindamycin Phosphate
S2051	Captopril
S2054	Orphenadrine Citrate
S2055	Gimeracil
S2059	Terazosin HCl Dihydrate
S2061	Lovastatin
S2076	Lisinopril
S2077	Atorvastatin Calcium
S2079	Moexipril HCl
S2080	Clevidipine Butyrate
S2081	Cilazapril Monohydrate
S2084	Duloxetine HCl
S2085	Trimebutine
S2086	Ivabradine HCl
S2087	Rivastigmine Tartrate
S2091	Betaxolol
S2092	Detomidine HCl
S2095	Fosinopril Sodium
S2096	Almotriptan Malate
S2099	Temocapril HCl
S2101	Gabexate Mesylate
S2102	Rasagiline Mesylate
S2108	Flunixin Meglumin
S2109	Imidapril HCl
S2110	Vinpocetine
S2113	Cisatracurium Besylate
S2118	Ibutilide Fumarate
S2127	S- (+)-Rolipram
S2128	Bazedoxifene HCl
S2129	Fudosteine
S2131	Roflumilast
S2133	Gabapentin
S2134	AZD8330
S2149	GSK1292263
S2150	Neratinib (HKI-272)
S2153	CGS 21680 HCl
S2155	LY2608204
S2157	Taladegib (LY2940680)
S2158	KW-2449
S2161	RAF265 (CHIR-265)
S2162	AZD1480
S2163	PF-4708671
S2168	PD128907 HCl
S2169	Rosuvastatin Calcium
S2170	Givinostat (ITF2357)
S2173	Telotristat Etiprate (LX 1606 Hippurate)
S2177	Dichlorphenamide
S2178	AG-14361
S2179	Gandotinib (LY2784544)
S2180	Ixazomib (MLN2238)
S2181	MLN9708
S2182	SB743921 HCl
S2185	AST-1306
S2186	SB505124
S2187	Avasimibe
S2192	Sapitinib (AZD8931)
S2193	GSK461364
S2194	R406
S2195	Lexibulin (CYT997)
S2197	A-966492
S2198	SGI-1776 free base
S2199	Aliskiren Hemifumarate
S2201	BMS-794833
S2202	NVP-BHG712
S2205	OSI-420
S2206	R788 (Fostamatinib) Disodium
S2207	PIK-293
S2208	Formestane
S2214	AZ 960
S2215	DAPT (GSI-IX)
S2216	Mubritinib (TAK 165)
S2217	Irinotecan HCl Trihydrate
S2218	Torkinib (PP242)
S2219	Momelotinib (CYT387)
S2220	SB590885
S2221	Apatinib
S2222	PF-3716556
S2224	UK 383367
S2225	TAME
S2226	Idelalisib (CAL-101, GS-1101)
S2227	PIK-294
S2228	Belnacasan (VX-765)
S2230	Galunisertib (LY2157299)
S2231	Telatinib
S2233	Esomeprazole sodium
S2235	Volasertib (BI 6727)
S2238	Palomid 529 (P529)
S2243	Degrasyn (WP1130)
S2244	AR-42
S2247	Buparlisib (BKM120, NVP-BKM120)
S2262	Apigenin
S2266	Asiatic Acid
S2268	Baicalein
S2285	Cryptotanshinone
S2286	Cyclosporin A
S2290	Dihydroartemisinin (DHA)
S2302	Glycyrrhizin (Glycyrrhizic Acid)
S2308	Hesperetin
S2310	Honokiol
S2312	Icariin
S2315	Kanamycin sulfate
S2319	Limonin
S2320	Luteolin
S2322	(+)-Matrine
S2335	Oridonin
S2341	(-)-Parthenolide
S2362	Synephrine
S2364	Tanshinone I
S2386	Indirubin
S2387	Lappaconite HBr
S2391	Quercetin
S2394	Naringenin
S2399	Dihydromyricetin
S2401	Sodium Danshensu
S2405	Sophocarpine
S2406	Chrysophanic Acid
S2415	Astragaloside A
S2423	(S)-10-Hydroxycamptothecin
S2438	Synephrine HCl
S2443	Tolbutamide
S2448	Gambogic Acid
S2449	Forskolin
S2450	Equol
S2451	Amantadine HCl
S2452	Amfebutamone (Bupropion) HCl
S2453	Benserazide HCl
S2454	Bupivacaine HCl
S2455	Bethanechol chloride
S2456	Chlorpromazine HCl
S2458	Clonidine HCl
S2460	Pramipexole
S2461	Domperidone
S2462	Donepezil HCl
S2471	Gallamine Triethiodide
S2473	Hexestrol
S2475	Imatinib (STI571)
S2480	Loperamide HCl
S2482	Manidipine 2HCl
S2484	Milrinone
S2489	Nateglinide
S2490	Neostigmine Bromide
S2491	Nitrendipine
S2494	Olopatadine HCl
S2496	Ozagrel
S2500	Propafenone HCl
S2503	Racecadotril
S2505	Rosiglitazone maleate
S2507	Salbutamol Sulfate
S2508	Scopolamine HBr
S2509	Sotalol HCl
S2511	Sulfadoxine
S2514	Tobramycin
S2515	Vardenafil HCl Trihydrate
S2516	Xylazine HCl
S2517	Maprotiline HCl
S2518	NAD+
S2519	Naphazoline HCl
S2521	Epinephrine bitartrate
S2522	L-Adrenaline
S2524	Phenytoin Sodium
S2525	Phenytoin
S2526	Alizarin
S2529	Dopamine HCl
S2531	Asaraldehyde
S2533	Ritodrine HCl
S2539	Lomefloxacin HCl
S2542	Phenformin HCl
S2545	Scopine
S2554	Daphnetin
S2555	Clarithromycin
S2556	Rosiglitazone
S2561	Clomifene citrate
S2562	Hydralazine HCl
S2563	Oxacillin sodium monohydrate
S2566	Isoprenaline HCl
S2567	Medroxyprogesterone acetate
S2568	Neomycin sulfate
S2569	Phenylephrine HCl
S2572	Streptomycin sulfate
S2573	Tetracaine HCl
S2575	Vancomycin HCl
S2577	Phenacetin
S2579	Zidovudine
S2581	Quinapril HCl
S2588	Calcium Levofolinate
S2597	Oseltamivir Phosphate
S2601	Gliclazide
S2602	Acemetacin
S2603	Tioxolone
S2604	Dehydroepiandrosterone (DHEA)
S2612	Ribitol
S2614	Arecoline HBr
S2617	TAK-733
S2619	MG-132
S2621	AZD5438
S2622	PP121
S2623	Omecamtiv mecarbil (CK-1827452)
S2624	OSI-027
S2625	Fostamatinib (R788)
S2626	LY2603618
S2627	Tubastatin A HCl
S2629	PNU-120596
S2630	GW3965 HCl
S2631	URB597
S2632	BMS-378806
S2634	Rebastinib (DCC-2036)
S2635	CCT128930
S2636	A66
S2637	TAK-875
S2638	NU7441 (KU-57788)
S2639	SNX-2112 (PF-04928473)
S2656	PF-04929113 (SNX-5422)
S2658	Omipalisib (GSK2126458, GSK458)
S2660	MK-0752
S2661	WYE-125132 (WYE-132)
S2662	ICG-001
S2663	WAY-100635 Maleate
S2664	Clinofibrate
S2665	Ciprofibrate
S2666	PF-3845
S2667	Dolutegravir (GSK1349572)
S2670	A-674563
S2671	AS-252424
S2672	PF-00562271
S2673	Trametinib (GSK1120212)
S2674	A922500
S2679	Flavopiridol HCl
S2680	Ibrutinib (PCI-32765)
S2681	AS-604850
S2682	CAY10505
S2683	CHIR-124
S2685	KW-2478
S2686	NVP-BSK805 2HCl
S2687	PF-2545920
S2688	R547
S2689	WAY-600
S2690	ADX-47273
S2692	TG101209
S2693	Resminostat
S2694	Turofexorate Isopropyl (XL335)
S2695	Nepicastat (SYN-117) HCl
S2696	Apitolisib (GDC-0980, RG7422)
S2697	A-769662
S2699	CH5132799
S2700	KX2-391
S2703	GSK1838705A
S2711	Dibenzazepine (YO-01027)
S2713	Geldanamycin
S2714	LY411575
S2717	CP-91149
S2718	TAK-901
S2719	AMG-900
S2720	ZM 336372
S2721	Nilvadipine
S2726	PH-797804
S2727	Dacomitinib (PF299804, PF299)
S2728	AG-1478 (Tyrphostin AG-1478)
S2729	SB415286
S2730	Crenolanib (CP-868596)
S2731	AZ 3146
S2736	Fedratinib (SAR302503, TG101348)
S2738	PAC-1
S2740	GSK1070916
S2742	PHA-767491
S2743	PF-04691502
S2745	CHIR-98014
S2746	AZ 628
S2747	AMG-458
S2748	Anacetrapib (MK-0859)
S2749	BGT226 (NVP-BGT226)
S2750	GW788388
S2751	Milciclib (PHA-848125)
S2753	Tivantinib (ARQ 197)
S2755	Varlitinib
S2757	TH-302
S2759	CUDC-907
S2760	Canagliflozin
S2761	NVP-BVU972
S2765	MK-2048
S2767	3-Methyladenine (3-MA)
S2768	Dinaciclib (SCH727965)
S2769	Dovitinib (TKI-258) Dilactic Acid
S2770	MK-5108 (VX-689)
S2772	Dalcetrapib (JTT-705, RO4607381)
S2774	MK-2461
S2775	Nocodazole
S2776	CPI-613
S2778	GW842166X
S2779	M344
S2781	RITA (NSC 652287)
S2782	GW4064
S2783	Vistusertib (AZD2014)
S2784	TAK-285
S2785	A-803467
S2787	Laquinimod
S2789	Tofacitinib (CP-690550,Tasocitinib)
S2791	Sotrastaurin
S2792	Torcetrapib
S2794	Sofosbuvir (PSI-7977, GS-7977)
S2795	VU 0357121
S2796	WP1066
S2797	Lonafarnib
S2801	AZD4547
S2804	Sirtinol
S2806	CEP-33779
S2807	Dabrafenib (GSK2118436)
S2808	Ipatasertib (GDC-0068)
S2811	INK 128 (MLN0128)
S2812	AT101
S2814	Alpelisib (BYL719)
S2816	Tyrphostin AG 879
S2817	Torin 2
S2818	Tacedinaline (CI994)
S2819	AM251
S2820	TAE226 (NVP-TAE226)
S2821	RG108
S2823	Tideglusib
S2824	TPCA-1
S2825	ML133 HCl
S2828	JNJ-1661010
S2832	Epiandrosterone
S2840	ARN-509
S2842	SAR131675
S2843	BI-D1870
S2845	Semaxanib (SU5416)
S2851	Baricitinib (LY3009104, INCB028050)
S2852	BRL-54443
S2853	Carfilzomib (PR-171)
S2854	BML-190
S2859	Golvatinib (E7050)
S2860	IEM 1754 2HBr
S2862	VU 0364770
S2863	ML130 (Nodinitib-1)
S2864	IMD 0354
S2866	U-104
S2867	WHI-P154
S2868	Alogliptin（SYK-322）benzoate
S2871	T0070907
S2872	GW5074
S2875	Prucalopride
S2877	L-NAME HCl
S2882	IKK-16 (IKK Inhibitor VII)
S2886	PJ34
S2890	PF-562271
S2891	GW441756
S2892	VU 0361737
S2895	Tyrphostin 9
S2896	ZM 323881 HCl
S2897	ZM 306416
S2898	MLN0905
S2899	GNF-2
S2900	Cobicistat (GS-9350)
S2902	S-Ruxolitinib (INCB018424)
S2903	Lumiracoxib
S2904	PF-477736
S2907	Pirfenidone
S2908	Hygromycin B
S2911	Go 6983
S2913	BAY 11-7082
S2914	Dapivirine (TMC120)
S2915	GW9662
S2919	IOX2
S2921	PF-4981517
S2922	Icotinib
S2924	CHIR-99021 (CT99021) HCl
S2925	Evacetrapib (LY2484595)
S2926	TDZD-8
S2927	Apoptosis Activator 2
S2928	TAK-715
S2929	Pifithrin-α (PFTα) HBr
S2930	Pifithrin-μ
S3001	Clevudine
S3002	Rivaroxaban
S3005	Paroxetine HCl
S3008	Zaltoprofen
S3012	Pazopanib
S3017	Aspirin
S3018	Niflumic acid
S3019	Ciclopirox ethanolamine
S3023	Bufexamac
S3024	Lamotrigine
S3026	Piceatannol
S3028	Geneticin (G418 Sulfate)
S3031	Linagliptin
S3033	Vildagliptin (LAF-237)
S3035	Daunorubicin HCl
S3036	Pravastatin sodium
S3043	Rofecoxib
S3047	Otilonium Bromide
S3048	Solifenacin succinate
S3052	Rupatadine Fumarate
S3053	Azelnidipine
S3056	Miltefosine
S3058	Danofloxacin Mesylate
S3059	Enrofloxacin
S3060	Medetomidine HCl
S3061	Epinephrine HCl
S3064	Ambroxol HCl
S3065	Amikacin disulfate
S3066	Naloxone HCl
S3072	(R)-baclofen
S3075	Dexmedetomidine
S3077	Tazobactam
S3080	Etravirine (TMC125)
S3083	Indacaterol Maleate
S3102	Creatinine
S3117	Oxybutynin chloride
S3122	Amikacin hydrate
S3124	Dexamethasone Acetate
S3147	Entacapone
S3148	Ibandronate sodium
S3149	Estradiol valerate
S3160	Ethynodiol diacetate
S3163	Benztropine mesylate
S3165	Abacavir sulfate
S3167	Altrenogest
S3172	Anagrelide HCl
S3174	L-Arginine HCl (L-Arg)
S3175	Atomoxetine HCl
S3178	Brinzolamide
S3180	Eletriptan HBr
S3181	Flumequine
S3183	Amitriptyline HCl
S3185	Adrenalone HCl
S3186	Azatadine dimaleate
S3190	N6-methyladenosine (m6A)
S3200	Triflusal
S3201	Trifluoperazine 2HCl
S3208	Fexofenadine HCl
S3211	Thiamine HCl (Vitamin B1)
S3212	Moclobemide (Ro 111163)
S3600	Schisandrin B (Sch B)
S3603	Betulinic acid
S4000	Pergolide Mesylate
S4001	Cabozantinib malate (XL184)
S4002	Sitagliptin phosphate monohydrate
S4005	Doxycycline HCl
S4009	Mirabegron
S4011	Ampiroxicam
S4013	Sodium Monofluorophosphate
S4014	Hyoscyamine
S4016	Ouabain
S4019	Avanafil
S4021	Tolcapone
S4023	Procaine HCl
S4028	Dexamethasone Sodium Phosphate
S4029	Colistin Sulfate
S4030	Gentamicin Sulfate
S4031	Aclidinium Bromide
S4034	Diphemanil Methylsulfate
S4038	Dibucaine HCl
S4039	Methazolamide
S4043	Tetrahydrozoline HCl
S4046	Estradiol Cypionate
S4049	Valdecoxib
S4051	Nabumetone
S4052	Netilmicin Sulfate
S4061	Levobupivacaine HCl
S4064	Escitalopram Oxalate
S4065	Guanabenz Acetate
S4072	Decamethonium Bromide
S4073	Sodium 4-Aminosalicylate
S4075	Zinc Pyrithione
S4076	Propranolol HCl
S4078	Mefenamic Acid
S4080	Triamterene
S4081	Sulfacetamide Sodium
S4093	Bismuth Subcitrate Potassium
S4094	Tetramisole HCl
S4108	Clodronate Disodium
S4110	Estradiol Benzoate
S4112	Desvenlafaxine Succinate
S4113	Desvenlafaxine
S4117	Histamine Phosphate
S4118	Histamine 2HCl
S4119	Pefloxacin Mesylate Dihydrate
S4121	Succinylcholine Chloride Dihydrate
S4125	Sodium Phenylbutyrate
S4127	Terbutaline Sulfate
S4130	Mildronate
S4131	Levodropropizine
S4137	Eprazinone 2HCl
S4156	Chlortetracycline HCl
S4157	Chloroquine Phosphate
S4158	Ceftriaxone Sodium Trihydrate
S4174	Sodium Gluconate
S4180	Nefopam HCl
S4183	Paromomycin Sulfate
S4212	Tenatoprazole
S4215	Ribostamycin Sulfate
S4218	Amoxapine
S4223	Mevastatin
S4226	Minocycline HCl
S4234	Capreomycin Sulfate
S4236	Proflavine Hemisulfate
S4246	Tranylcypromine (2-PCPA) HCl
S4254	Apramycin Sulfate
S4259	Vilazodone HCl
S4261	EUK 134
S4269	Vinorelbine Tartrate
S4270	Oxiracetam
S4271	Isepamicin Sulphate
S4274	Rotigotine
S4277	Bambuterol HCl
S4279	Demeclocycline HCl
S4282	Nelfinavir Mesylate
S4283	Cyclobenzaprine HCl
S4285	Ospemifene
S4286	Anidulafungin (LY303366)
S4287	Micafungin Sodium
S4288	Chloroambucil
S4290	Digoxin
S4294	Procainamide HCl
S4295	Meclofenamate Sodium
S4297	Mupirocin
S4298	Amifostine
S4299	Dicoumarol
S4301	(R)-(+)-Atenolol HCl
S4356	Tolazamide
S4420	Mefloquine HCl
S4430	Hydroxychloroquine Sulfate
S4501	Naloxone HCl Dihydrate
S4504	6-Mercaptopurine (6-MP) Monohydrate
S4506	Acetazolamide
S4507	17-Hydroxyprogesterone
S4508	2,2,2-Tribromoethanol
S4509	4-Aminoantipyrine
S4510	4-Aminobenzoic acid
S4511	6-Benzylaminopurine
S4512	Aceglutamide
S4514	Acetylleucine
S4515	Ademetionine disulfate tosylate
S4516	(+)-Camphor
S4517	Cefotaxime sodium
S4518	Chloroxylenol
S4519	Citric acid trilithium salt tetrahydrate
S4521	DEET
S4522	Dehydroacetic acid
S4523	Dihydrostreptomycin sulfate
S4525	Ethylparaben
S4526	Fenbufen
S4527	Fenofibric acid
S4528	Furazolidone
S4529	Idramantone
S4530	i-Inositol
S4532	Iopamidol
S4535	Methylene Blue
S4536	Nitrofurantoin
S4538	Pantoprazole sodium
S4539	Salicylic acid
S4540	Sisomicin sulfate
S4541	Triclosan
S4542	Trihexyphenidyl hydrochloride
S4543	Trimetazidine dihydrochloride
S4544	Urethane
S4546	Xylitol
S4548	Aminoguanidine hydrochloride
S4549	Antimonyl potassium tartrate trihydrate
S4550	Azelaic acid
S4552	Bithionol
S4553	Bronopol
S4554	Bucetin
S4555	Carsalam
S4556	Carzenide
S4558	Citiolone
S4559	Cloxiquine
S4561	Danthron
S4562	Dehydrocholic acid
S4564	Diethylcarbamazine citrate
S4565	Diiodohydroxyquinoline
S4566	DL-Panthenol
S4567	Eprodisate disodium
S4569	Fluphenazine dihydrochloride
S4570	Halothane
S4571	Hexylresorcinol
S4574	Piperazine
S4575	Pralidoxime chloride
S4576	Sulfabenzamide
S4577	Terpin hydrate
S4578	Tyloxapol
S4579	Resorcinol
S4580	Hydroquinone
S4581	Triacetin
S4582	Eflornithine hydrochloride hydrate
S4583	Butamben
S4584	Butylparaben
S4585	Succinylsulfathiazole
S4588	Docusate Sodium
S4589	Amodiaquine dihydrochloride dihydrate
S4591	Nitroxoline
S4593	Chlormadinone acetate
S4594	Cephalothin
S4595	Cefazolin Sodium
S4596	Cefixime
S4597	Lercanidipine hydrochloride
S4599	Benzyl benzoate
S4600	Benzyl alcohol
S4601	Clioquinol
S4603	Gallic acid
S4604	Levofloxacin hydrate
S4605	Folic acid
S4606	Glutathione
S4607	2,2′-Dihydroxy-4-methoxybenzophenone
S4609	Diflunisal
S4610	Mebendazole
S4612	Dapson
S4617	Dextromethorphan hydrobromide hydrate
S4618	Fenoldopam mesylate
S4619	Itopride hydrochloride
S4620	Cefuroxime sodium
S4624	5,5-Dimethyloxazolidine-2,4-dione
S4626	Ethosuximide
S4628	(+/-)-Sulfinpyrazone
S4629	Chlorotrianisene
S4630	Diazoxide
S4632	Hexachlorophene
S4633	Isosorbide Mononitrate
S4634	Sodium sulfadiazine
S4636	Teneligliptin hydrobromide
S4637	Prasugrel Hydrochloride
S4638	Desogestrel
S4640	Lesinurad
S4641	Tedizolid Phosphate
S4645	Armodafinil
S4646	Ciclesonide
S4647	Cefmenoxime hydrochloride
S4648	Dantrolene sodium hemiheptahydrate
S4651	Etoricoxib
S4652	Sulisobenzone
S4653	L-Ornithine
S4656	Parecoxib
S4657	Eslicarbazepine Acetate
S4658	Hydroquinidine
S4661	Tiagabine hydrochloride
S4662	Atazanavir
S4663	Fusidate Sodium
S4664	Molsidomine
S4665	Rebeprazole sodium
S4666	Sivelestat sodium tetrahydrate
S4667	Lidocaine hydrochloride
S4668	Procaine
S4669	Benzocaine hydrochloride
S4671	Cefradine
S4673	Etonogestrel
S4674	Hydroxyprogesterone caproate
S4675	Tiagabine
S4676	Gluconolactone
S4678	Povidone iodine
S4680	Protirelin
S4682	Loxoprofen
S4683	Sildenafil Mesylate
S4684	Sildenafil
S4685	Efavirenz
S4686	Vitamin E
S4687	Rivastigmine
S4689	Deoxycholic acid
S4690	Escin
S4691	Oxybenzone
S4693	Guanfacine Hydrochloride
S4695	D panthenol
S4696	CarbinoxaMine Maleate
S4697	Saxagliptin hydrate
S4900	Tenovin-6
S4901	JNK-IN-8
S4902	QNZ (EVP4593)
S4907	SC-514
S4908	SN-38
S4920	b-AP15
S4921	MNS (3,4-Methylenedioxy-β-nitrostyrene, MDBN)
S4926	(R)-Nepicastat HCl
S5001	Tofacitinib (CP-690550) Citrate
S6003	Ataluren (PTC124)
S6005	VX-702
S7000	ALK-IN-1
S7003	AZD2932
S7007	Binimetinib (MEK162, ARRY-162, ARRY-438162)
S7008	PP2
S7009	LCL161
S7016	VS-5584 (SB2343)
S7018	CZC24832
S7023	Z-VAD-FMK
S7024	Stattic
S7025	Embelin
S7028	Duvelisib (IPI-145, INK1197)
S7029	AZD2461
S7030	RG-7112
S7033	GSK2656157
S7035	XL388
S7036	XL019
S7037	Wnt-C59 (C59)
S7038	Epoxomicin
S7039	PD168393
S7040	AZD3514
S7041	CX-6258 HCl
S7046	Brefeldin A
S7049	Oprozomib (ONX 0912)
S7050	AZ20
S7051	CGI1746
S7057	LY2874455
S7059	VX-661
S7060	PP1
S7062	Pinometostat (EPZ5676)
S7063	LY2090314
S7065	MK-8745
S7067	Tepotinib (EMD 1214063)
S7070	GSK J4 HCl
S7072	NMDA (N-Methyl-D-aspartic acid)
S7076	T0901317
S7077	Cilengitide
S7079	SGC 0946
S7080	RN486
S7083	Ceritinib (LDK378)
S7086	IWR-1-endo
S7087	GSK2334470
S7090	GSK923295
S7091	Zotarolimus(ABT-578)
S7092	SANT-1
S7093	IPA-3
S7094	PF-3758309
S7096	KY02111
S7097	HSP990 (NVP-HSP990)
S7099	(-)-Blebbistatin
S7102	VE-822
S7103	GDC-0032
S7104	AZD1208
S7106	AZD3463
S7110	(+)-JQ1
S7111	NLG919
S7113	Zebularine
S7114	NU6027
S7119	Go6976
S7120	3-deazaneplanocin A (DZNeP) HCl
S7121	MLN2480
S7122	XL888
S7125	KPT-185
S7127	TIC10 Analogue
S7128	Tazemetostat (EPZ-6438)
S7129	PYR-41
S7130	PR-619
S7132	P5091 (P005091)
S7133	P22077
S7134	IU1
S7135	LDN-57444
S7136	CGK 733
S7139	CFTRinh-172
S7140	TCID
S7142	NSC697923
S7143	LGK-974
S7145	AZD1080
S7146	DMH1
S7147	LDN-212854
S7148	ML347
S7149	NSC 319726
S7152	C646
S7153	10058-F4
S7155	Batimastat (BB-94)
S7156	Marimastat (BB-2516)
S7157	Ilomastat (GM6001, Galardin)
S7158	abemaciclib (LY2835219)
S7161	Motolimod (VTX-2337)
S7162	Mdivi-1
S7163	Dyngo-4a
S7165	UNC1999
S7167	SSR128129E
S7170	RO5126766 (CH5126766)
S7171	GKT137831
S7172	ONX-0914 (PR-957)
S7173	CC-292 (AVL-292)
S7174	ABC294640
S7176	SKI II
S7177	PF-543
S7185	AGI-5198
S7188	CID755673
S7189	I-BET-762
S7192	PF-04620110
S7193	1-Azakenpaullone
S7194	GZD824 Dimesylate
S7195	RKI-1447
S7198	BIO
S7199	DBeQ
S7204	Fosbretabulin (Combretastatin A4 Phosphate (CA4P)) Disodium
S7205	Idasanutlin (RG-7388)
S7206	CNX-2006
S7207	Ro 31-8220 Mesylate
S7208	Bisindolylmaleimide I (GF109203X)
S7214	Skepinone-L
S7215	Losmapimod (GW856553X)
S7218	Alvelestat (AZD9668)
S7223	RepSox
S7224	Deltarasin
S7229	RGFP966
S7231	GSK2801
S7233	Bromosporine
S7234	IOX1
S7237	OG-L002
S7238	NVP-TNKS656
S7239	G007-LK
S7241	AGI-6780
S7242	Erastin
S7243	Ferrostatin-1 (Fer-1)
S7248	Ro3280
S7251	KPT-276
S7252	Selinexor (KPT-330)
S7253	AZD2858
S7255	NMS-P937 (NMS1286937)
S7256	SGC-CBP30
S7257	CNX-774
S7258	SKLB1002
S7259	FLLL32
S7261	Beta-Lapachone
S7262	Vidofludimus
S7265	MM-102
S7266	Golgicide A
S7269	PD173955
S7271	FRAX597
S7273	SC75741
S7276	SGI-1027
S7278	HPOB
S7280	Edoxaban
S7281	JIB-04
S7282	NMS-E973
S7284	Rociletinib (CO-1686, AVL-301)
S7285	NMS-873
S7289	PFK15
S7291	TAK-632
S7292	RG2833 (RGFP109)
S7293	ZCL278
S7294	PFI-2 HCl
S7295	RVX-208
S7296	ML324
S7297	Osimertinib (AZD9291)
S7298	AZ5104
S7300	PJ34 HCl
S7301	IWP-L6
S7303	Rilpivirine
S7304	CPI-203
S7305	MS436
S7306	Dorsomorphin 2HCl
S7307	GSK2606414
S7310	SF1670
S7311	Q-VD-Oph
S7312	Z-DEVD-FMK
S7315	PFI-3
S7317	WZ4003
S7318	HTH-01-015
S7319	EHop-016
S7320	TG003
S7324	TMP269
S7325	UNC2881
S7326	Tasisulam
S7329	IOWH032
S7330	6H05
S7331	K-Ras(G12C) inhibitor 12
S7332	K-Ras(G12C) inhibitor 9
S7333	K-Ras(G12C) inhibitor 6
S7334	ERK5-IN-1
S7336	CW069
S7337	SH-4-54
S7338	AZ191
S7339	AZD3965
S7340	CH5138303
S7343	URMC-099
S7351	JSH-23
S7352	Bay 11-7085
S7353	EPZ004777
S7355	ARQ 621
S7356	HS-173
S7357	PF-562271 HCl
S7358	Poziotinib (HM781-36B)
S7359	K02288
S7360	OTX015
S7364	Atglistatin
S7367	GNE-0877
S7368	GNE-9605
S7369	4EGI-1
S7370	4E1RCat
S7372	PTC-209
S7373	UNC669
S7377	Aprotinin
S7378	AEBSF HCl
S7379	E-64
S7380	Leupeptin Hemisulfate
S7381	Pepstatin A
S7382	Phosphoramidon Disodium Salt
S7383	(-)-p-Bromotetramisole Oxalate
S7386	MG-101 (ALLN)
S7391	Z-FA-FMK
S7392	Loxistatin Acid (E-64C)
S7393	Aloxistatin
S7396	Calpeptin
S7397	Sorafenib
S7399	FLI-06
S7409	Anisomycin
S7414	Caffeic Acid Phenethyl Ester
S7417	Puromycin 2HCl
S7419	Blasticidin S HCl
S7421	CGP 57380
S7422	KN-62
S7423	KN-93 Phosphate
S7424	PD 151746
S7429	MI-2 (MALT1 inhibitor)
S7430	SB-3CT
S7434	TAPI-1
S7435	AR-A014418
S7436	NH125
S7437	Sal003
S7438	ME0328
S7440	Ribociclib (LEE011)
S7441	WS3
S7442	WS6
S7443	AP-III-a4 (ENOblock)
S7445	E3330
S7448	CORM-3
S7449	CRT0044876
S7452	FPH2 (BRD-9424)
S7457	XEN445
S7458	VER-49009
S7459	VER-50589
S7460	BTB06584
S7461	LDC000067
S7462	PI-1840
S7465	FTI 277 HCl
S7467	LB42708
S7470	Triapine
S7473	Nexturastat A
S7476	MG149
S7482	EHT 1864 2HCl
S7483	DMOG
S7488	MPI-0479605
S7490	WIKI4
S7492	Uprosertib (GSK2141795)
S7493	INH1
S7494	INH6
S7495	TAI-1
S7497	CK-636
S7498	DDR1-IN-1
S7499	ESI-09
S7500	HJC0350
S7501	HO-3867
S7505	(S)-crizotinib
S7507	LDN-193189 HCl
S7508	JNK Inhibitor IX
S7509	ML167
S7513	Trelagliptin
S7517	AZD7545
S7519	GNF-5837
S7520	Darapladib (SB-480848)
S7521	Afuresertib (GSK2110183)
S7523	Entospletinib (GS-9973)
S7524	FR 180204
S7525	XMD8-92
S7526	GNF-5
S7528	GNE-7915
S7529	ML323
S7530	EW-7197
S7531	UMI-77
S7534	BAPTA-AM
S7536	PF-06463922
S7537	LB-100
S7539	PTC-209 HBr
S7540	SB273005
S7541	Decernotinib (VX-509)
S7544	Vacquinol-1
S7545	G-749
S7546	Pritelivir (BAY 57-1293)
S7547	XL413 (BMS-863233)
S7548	Rilmenidine Phosphate
S7553	GDC-0623
S7555	4SC-202
S7557	CL-387785 (EKI-785)
S7563	AT13148
S7565	WH-4-023
S7566	IM-12
S7569	LMK-235
S7570	UNC0379
S7572	A-366
S7573	GSK2830371
S7574	GSK-LSD1 2HCl
S7576	UNC2025
S7577	AGK2
S7579	Ledipasvir (GS5885)
S7581	GSK J1
S7582	Anacardic Acid
S7584	LRRK2-IN-1
S7587	INCB024360 analogue
S7589	N6022
S7591	BRD4770
S7593	Splitomicin
S7595	Santacruzamate A (CAY10683)
S7596	CAY10603
S7597	BV-6
S7605	Filgotinib (GLPG0634)
S7606	RBC8
S7607	BQU57
S7610	UNC0631
S7611	EI1
S7612	PX-478 2HCl
S7616	CPI-169
S7617	Tasquinimod
S7618	MI-2 (Menin-MLL Inhibitor)
S7619	MI-3 (Menin-MLL Inhibitor)
S7620	GSK1324726A (I-BET726)
S7623	PI-3065
S7624	SD-208
S7625	Niraparib (MK-4827) tosylate
S7627	LDN-214117
S7631	TH287
S7632	TH588
S7634	Cerdulatinib (PRT062070, PRT2070)
S7635	Lomitapide
S7636	SU9516
S7637	DTP3
S7638	LDC1267
S7641	Remodelin
S7642	D 4476
S7644	PF-431396
S7645	Pilaralisib (XL147)
S7646	Voxtalisib (XL765, SAR245409)
S7650	Peficitinib (ASP015K, JNJ-54781532)
S7653	PND-1186 (VS-4718)
S7654	Defactinib (VS-6063, PF-04554878)
S7655	CB-839
S7656	CPI-360
S7664	GSK2578215A
S7665	CH5183284 (Debio-1347)
S7667	SU5402
S7668	Picropodophyllin (PPP)
S7669	NPS-1034
S7672	Omaveloxolone (RTA-408)
S7673	L-685,458
S7675	PF-4989216
S7678	LCZ696
S7679	YK-4-279
S7680	SP2509
S7681	OF-1
S7683	PIK-III
S7684	Salirasib
S7685	SecinH3
S7686	ML141
S7689	BG45
S7691	PS-1145
S7693	AZD6738
S7694	AZD8186
S7697	LY2409881
S7699	Liproxstatin-1
S7704	LY2584702 Tosylate
S7707	Verdinexor (KPT-335)
S7709	VX-11e
S7714	FIIN-2
S7718	BMH-21
S7719	CCG-1423
S7720	SBE 13 HCl
S7722	Bikinin
S7725	BLZ945
S7726	BRD73954
S7730	NU1025
S7731	AZD3839
S7734	LFM-A13
S7738	PRT-060318 2HCl
S7741	SB239063
S7742	SCR7
S7747	Ro-3306
S7748	EPZ015666(GSK3235025)
S7750	KNK437
S7751	VER155008
S7752	SC1
S7753	BPTES
S7762	TRx0237 (LMTX) mesylate
S7763	D-Luciferin
S7765	Dovitinib (TKI258) Lactate
S7766	Cabotegravir (GSK744, GSK1265744)
S7767	AZ6102
S7771	STF-083010
S7772	Elacridar (GF120918)
S7774	SU6656
S7775	Emricasan
S7776	Akti-1/2
S7781	Sunitinib
S7783	Combretastatin A4
S7785	Pemetrexed Disodium Hydrate
S7786	Erlotinib
S7787	Docetaxel Trihydrate
S7793	Purvalanol A
S7795	ORY-1001 (RG-6016) 2HCl
S7796	GSK2879552 2HCl
S7798	GNE-317
S7799	Pexmetinib (ARRY-614)
S7804	GSK503
S7805	EPZ011989
S7808	AT7519 HCl
S7809	MCC950(CP-456773)
S7810	Afatinib (BIBW2992) Dimaleate
S7811	MHY1485
S7813	AMG319
S7814	AI-10-49
S7815	MI-136
S7818	Pexidartinib (PLX3397)
S7827	4-Hydroxytamoxifen
S7829	CB1954
S7832	SGC707
S7834	Cyclo (-RGDfK)
S7835	I-BRD9
S7843	BI-847325
S7844	Cyclo(RGDyK)
S7845	SirReal2
S7847	SGI-7079
S7851	AZD3264
S7852	Eliglustat Tartrate
S7854	Ulixertinib (BVD-523, VRT752271)
S7856	Tenofovir Alafenamide (GS-7340)
S7863	SC79
S7864	Oltipraz
S7870	LJH685
S7871	LJI308
S7873	Disodium (R)-2-Hydroxyglutarate
S7877	ONO-4059 analogue
S7884	AMI-1
S7885	SBI-0206965
S7886	CC-223
S7888	Spautin-1
S7889	Xanthohumol
S7900	SW033291
S7906	PFI-4
S7910	Epacadostat (INCB024360)
S7911	PD-1/PD-L1 inhibitor 1
S7912	BMS202 (PD-1/PD-L1 inhibitor 2)
S7915	BIO-acetoxime
S7917	Kenpaullone
S7918	Bromodeoxyuridine (BrdU)
S7921	DEL-22379
S7922	Tiplaxtinin (PAI-039)
S7924	Bay K 8644
S7927	WZB117
S7929	BEC HCl
S7931	STF-31
S7933	VR23
S7936	KD025 (SLx-2119)
S7938	GSK2292767
S7941	NCT-501
S7943	O4I1
S7946	KC7F2
S7947	PX-12
S7952	Ozanimod (RPC1063)
S7953	ETC-1002
S7963	TIC10
S7964	PLX7904
S7971	AZD3759
S7974	L755507
S7975	Favipiravir (T-705)
S7979	FG-2216
S7980	VPS34-IN1
S7995	Ripasudil (K-115) hydrochloride dihydrate
S7998	Entrectinib (RXDX-101)
S7999	SKF96365
S8000	Tenovin-1
S8001	Ricolinostat (ACY-1215)
S8002	GSK2636771
S8003	PQ 401
S8004	ZM 39923 HCl
S8005	SMI-4a
S8006	BIX 01294
S8007	VE-821
S8008	RGD (Arg-Gly-Asp) Peptides
S8009	AG-18
S8011	U73122
S8014	GW9508
S8015	CEP-32496
S8016	Vonoprazan Fumarate (TAK-438)
S8018	PF-03084014 (PF-3084014)
S8019	AZD5363
S8020	GW0742
S8021	Vortioxetine (Lu AA21004) HBr
S8022	Empagliflozin (BI 10773)
S8023	TCS 359
S8024	Tyrphostin AG 1296
S8028	Tariquidar
S8029	WY-14643 (Pirinixic Acid)
S8031	NSC 23766
S8032	PRT062607 (P505-15, BIIB057) HCl
S8034	Apremilast (CC-10004)
S8036	Butein
S8037	Necrostatin-1
S8038	UPF 1069
S8039	PU-H71
S8040	GDC-0349
S8041	Cobimetinib (GDC-0973, RG7420)
S8042	GW2580
S8043	Scriptaid
S8044	BMS-345541
S8047	Dynasore
S8048	Venetoclax (ABT-199, GDC-0199)
S8049	Tubastatin A
S8050	ETP-46464
S8054	ASP3026
S8056	Lomeguatrib
S8057	Pacritinib (SB1518)
S8058	P276-00
S8059	Nutlin-3a
S8072	NSC 405020
S8073	Optovin
S8076	PluriSIn #1 (NSC 14613)
S8078	Bardoxolone Methyl
S8094	GlyH-101
S8095	Tubercidin
S8096	Mirin
S8097	C-DIM12
S8100	K03861
S8101	CB-5083
S8102	Z-VAD-FMK (Caspase Inhibitor VI)
S8103	Sotagliflozin (LX4211)
S8106	NSC59984
S8107	GSK1016790A
S8111	GSK591
S8112	MS023
S8116	Acalabrutinib (ACP-196)
S8117	GMX1778 (CHS828)
S8124	BMS-582949
S8128	BAY 41-2272
S8133	Resiquimod
S8134	Radotinib
S8135	Riociguat (BAY 63-2521)
S8136	Sivelestat (ONO-5046)
S8138	Molidustat (BAY 85-3934)
S8140	GNF-7
S8144	Halofuginone
S8146	Mitomycin C
S8148	PD0166285
S8149	NSC348884
S8155	RSL3
S8161	ON123300
S8165	Cucurbitacin B
S8167	AMG 337
S8169	GSK481
S8171	Daprodustat (GSK1278863)
S8172	Ro 61-8048
S8178	Wnt agonist 1
S8179	BI-7273
S8180	PF-CBP1 HCl
S8181	SBI-0640756
S8183	Pimavanserin
S8185	FPS-ZM1
S8195	Oclacitinib
S8196	ML264
S8197	APTSTAT3-9R
S8199	LTX-315
S8201	BI-78D3
S8202	PF-06447475
S8205	Enasidenib (AG-221)
S8206	Ivosidenib(AG-120)
S8209	HLCL-61 HCL
S8218	PF-8380
S8219	Bitopertin
S8222	AS1842856
S8234	RS-1
S8237	IC261
S8240	SMER28
S8241	Ponesimod
S8248	IQ-1
S8262	PRI-724
S8276	FCCP
S8280	IMR-1
S8281	CCF642
S8284	Fatostatin HBr
S8289	NQDI-1
S8292	Selonsertib (GS-4997)
S8294	Olmutinib (HM61713, BI 1482694)
S8302	SR-12813
S8303	Kobe0065
S8314	5-Iodotubercidin
S8319	7,8-Dihydroxyflavone
S8321	MLR-1023
S8322	LY3023414
S8323	ITSA-1 (ITSA1)
A1906	Decitabine (NSC127716, 5AZA-CdR)
A1907	5-Azacytidine
A1908	AMI-1
A1910	Bromodomain Inhibitor, (+)-JQ1
A1912	Lomeguatrib
A1913	RG 108
A1914	UNC0638
A1915	Zebularine
A3002	ABT-888 (Veliparib)
A3012	Ruxolitinib (INCB018424)
A3222	Baricitinib phosphate
A3335	Curcumin
A3348	Daminozide
A3446	GSK126
A3449	GSK343
A3515	JANEX-1
A3602	MI-2
A3617	MK-4827
A3692	OTX-015
A3760	Reversine
A3761	RG2833
A3781	Ruxolitinib phosphate
A3821	SRT2104 (GSK2245840)
A3901	UNC1215
A3937	XL019
A3939	XL228
A3962	AZD1208
A4083	Rocilinostat (ACY-1215)
A4084	Vorinostat (SAHA, MK0683)
A4089	Mocetinostat (MGCD0103, MG0103)
A4091	PCI-34051
A4092	CUDC-101
A4096	Belinostat (PXD101)
A4102	CI994 (Tacedinaline)
A4103	LAQ824 (NVP-LAQ824,Dacinostat)
A4104	AR-42 (OSU-HDAC42)
A4110	MLN8237 (Alisertib)
A4111	VX-680 (MK-0457,Tozasertib)
A4112	Barasertib (AZD1152-HQPA)
A4113	ZM 447439
A4114	MLN8054
A4115	JNJ-7706621
A4117	AT9283
A4118	Hesperadin
A4119	AMG-900
A4120	MK-5108 (VX-689)
A4121	SNS-314 Mesylate
A4122	PHA-680632
A4124	TAK-901
A4125	CYC116
A4129	ENMD-2076 L-(+)-Tartaric acid
A4130	ENMD-2076
A4131	CCT129202
A4132	CCT137690
A4135	Tofacitinib (CP-690550) Citrate
A4136	TG101348 (SAR302503)
A4137	AZD1480
A4138	Tofacitinib (CP-690550,Tasocitinib)
A4140	WP1066
A4141	Baricitinib (LY3009104, INCB028050)
A4143	CYT387
A4146	CEP-33779
A4147	LY2784544
A4154	Olaparib (AZD2281, Ku-0059436)
A4156	Rucaparib (AG-014699,PF-01367338)
A4157	Iniparib (BSI-201)
A4159	PJ34 hydrochloride
A4160	A-966492
A4161	INO-1001
A4163	UPF 1069
A4164	AZD2461
A4167	SGC 0946
A4168	Entacapone
A4170	EPZ004777
A4171	EPZ005687
A4176	Thioguanine
A4180	SRT1720 HCl
A4181	EX 527 (SEN0014196)
A4182	Resveratrol
A4183	Sirtinol
A4184	PFI-1 (PF-6405761)
A4186	Bromosporine
A4191	GSK J1
A4192	SGI-1776 free base
A4488	Anacardic acid
A4491	SGC-CBP30
A4498	SBHA
A4506	DMOG
A4507	KC7F2
A4510	1,2,3,4,5,6-Hexabromocyclohexane
A4521	TCS PIM-1 1
A4524	4-HQN
A4529	JW 55
A4531	WIKI4
A8171	Entinostat (MS-275,SNDX-275)
A8178	Panobinostat (LBH589)
A8302	Tenovin-6
A8547	Tubastatin A HCl
A8806	TMP269
A8808	ME0328
A8810	UNC669
A8893	Rucaparib (free base)
B1012	MS436
B1013	GSK1324726A
B1021	EI1
B1081	CPI-203
B1251	Valproic acid
B1391	Divalproex Sodium
B1498	I-BET-762
B1499	RVX-208
B1500	I-BET151 (GSK1210151A)
B1577	C646
B1579	JIB-04
B1580	OG-L002
B1582	MM-102
B1583	UNC1999
B1622	SGI-1027
B1835	Sodium butyrate
B3272	Inauhzin
B3276	MG 149
B3704	Nexturastat A
B4678	CPI-169
B4887	Remodelin
B4891	ML324
B4894	SP2509
B4895	OF-1
B4916	GSK 5959
B4947	A 366
B4949	WDR5 0103
B4989	EPZ015666
B5607	IOX 1
B5833	GSK503
B5861	Molidustat (BAY85-3934)
B5882	ORY-1001
B5887	BET bromodomain inhibitor
B5913	C7280948
B5936	ACY-241
B5967	UF 010
B5968	BML-210(CAY10433)
B5971	Triacetyl Resveratrol
B5972	2,4-Pyridinedicarboxylic Acid
B5973	PFI 4
B5998	GSK2801
B6004	PX-478 2HCl
B6016	SirReal2
B6048	SGC707
B6084	AS8351
B6119	LLY507
B6134	Amodiaquine dihydrochloride dihydrate
B6182	GSK591
B6183	MS023
B6196	BI-7273
B6197	PF-CBP1 hydrochloride
B7323	AGK 2
B7514	Tranylcypromine hydrochloride
B7744	PFI 3
B7757	UNC 0642
B7801	CPI-637
B7816	ITSA-1 (ITSA1)
B7939	Thiomyristoyl
B7947	Aurora Kinase Inhibitor III
B8023	Cerdulatinib (PRT062070)
B8210	PFI-2 (hydrochloride)
N1841	Quercetin
N2487	Fisetin
