## Supplementary Table 2. sgRNA & siRNA sequences for "Modeling Post-Gastrula Development via Bidirectional Pluripotent Stem Cells"

### Sheet: Sheet1
Table S2. Summary of sgRNA and siRNA sequences used in this study, Related to Figure 4
sgRNA sequences
Lef1-sgRNA1	GAAGGGGATCATCTCATCGG
Lef1-sgRNA2	GAAATCATCCCAGCCAGCAA
Lef1-sgRNA3	GTCGTGGTAGGGCTCCTGAG
siRNA sequences
Lef1-siRNA1	AUGACUUGAUGUCGGCUAAGUCGCCTT
Lef1-siRNA2	CCAGUUACUCUGGCUACAUAATT
Lef1-siRNA3	CAUAUUAAGAAGCCUCUGAAUTT
